# Apurinic/apyrimidinic endodeoxyribonuclease 2 (*APEX2*/APE2) is required for efficient expression of *TERT* in human embryonic stem cells

**DOI:** 10.1101/2024.09.23.614488

**Authors:** Josh L. Stern, Lindsay F. Rizzardi, Natalie R. Gassman

## Abstract

Human stem cells rely on enhanced DNA repair mechanisms to safeguard their ability to replenish somatic tissues. Telomerase counteracts telomere shortening and is a component of the stem cell DNA repair system that is regulated by ATM and ATR kinases. Here, we report that the DNA repair enzyme APEX2, but not its close paralog APEX1, is required for efficient telomerase reverse transcriptase (*TERT*) gene expression in human embryonic stem cells (hESC) and a melanoma cell line. We also observed that APEX2 knockdown significantly diminished telomerase enzyme activity. While APEX1 is known to regulate certain transcription factors, APEX2 has not been reported to influence gene expression. To gain insight into how APEX2 influences gene expression, we conducted RNA-seq following APEX2 knockdown in hESC. These results indicated that a number of genes, in addition to *TERT*, relied on APEX2 for efficient expression. Genes affected by APEX2 knockdown were significantly enriched for specific repetitive DNA families. These include mammalian-wide interspersed repeats (MIRs) and *Alu* elements. Chromatin immunoprecipitation experiments demonstrated the highest APEX2 binding near MIR sequences in *TERT* intron 2. Surprisingly, binding was low in the *TERT* proximal promoter, a region known to control *TERT* transcription. MIR and other repetitive DNA regions are common sites of DNA damage, suggesting that APEX2 recruitment and repair of *TERT* MIR sequences may play a role in influencing *TERT* expression. This new role for APEX2 in promoting efficient gene expression deepens our understanding of an emerging cancer therapeutic target. Further, as the *TERT* gene plays critical roles in stem cell maintenance, organismal development and aging, as well as in short telomere disorders and cancer, our observations provide insight into new strategies to modulate the expression of this important enzyme.
