## Supplemental Table 3 for "Apurinic/apyrimidinic endodeoxyribonuclease 2 (*APEX2*/APE2) is required for efficient expression of *TERT* in human embryonic stem cells"

gene	baseMean	log2FoldChange	lfcSE	stat	pvalue	padj
MT-RNR1	18190.96567	0.820626883	0.099659033	8.23434525	1.81E-16	2.28E-12
APEX2	1231.320553	-0.9841124	0.135191602	-7.279390018	3.35E-13	2.12E-09
TTN	341.5954326	1.949136847	0.298641313	6.526681874	6.72E-11	2.84E-07
GPAM	2206.109191	0.660668362	0.1045806	6.317312796	2.66E-10	8.42E-07
MDN1	11540.21595	0.626360945	0.102760065	6.095373166	1.09E-09	2.69E-06
ANKRD33B	2521.580929	0.675619555	0.111300754	6.070215419	1.28E-09	2.69E-06
AKAP8L	4391.929331	-0.53525765	0.08946176	-5.983088768	2.19E-09	3.96E-06
SORBS3	2659.465558	-0.711887432	0.124430791	-5.721151722	1.06E-08	1.60E-05
ADAMTS16	1144.770187	0.784322453	0.137825699	5.690683641	1.27E-08	1.60E-05
SPOCK1	417.9343656	-1.200378	0.21034373	-5.706744874	1.15E-08	1.60E-05
LINC00599	1535.157222	-0.94515124	0.168286576	-5.616319865	1.95E-08	2.24E-05
EP300	8271.016766	0.450292001	0.080920544	5.564619024	2.63E-08	2.77E-05
LINC01108	607.0836475	1.193964479	0.216164884	5.523397036	3.33E-08	3.24E-05
MT-RNR2	132533.8768	0.427583741	0.078210416	5.467094571	4.57E-08	4.13E-05
NCOA5	2476.83215	0.631348914	0.116954153	5.398259899	6.73E-08	5.68E-05
CHD1	3894.593876	0.47812234	0.089534579	5.340085887	9.29E-08	7.35E-05
SUPT6H	8332.834459	0.438350014	0.083135302	5.272730133	1.34E-07	0.000100024
VCAN	21824.03502	0.493862612	0.094097194	5.248430791	1.53E-07	0.000107815
BCOR	4811.643865	0.47284512	0.091416076	5.172450434	2.31E-07	0.000153839
GAL	2443.837271	0.529695831	0.102688409	5.158282584	2.49E-07	0.000157647
GVQW3	469.3760207	-1.086486105	0.213115616	-5.098106485	3.43E-07	0.000206674
SLC6A6	7428.634588	-0.435127468	0.085817845	-5.070361174	3.97E-07	0.000228328
ATF5	1880.621367	0.643580588	0.1277045	5.03960774	4.66E-07	0.000256588
ZNF268	1703.600153	0.646433663	0.129173081	5.004399217	5.60E-07	0.000295383
CDK18	2014.464589	-0.626537233	0.127217584	-4.924926363	8.44E-07	0.000427058
AHSA2P	1055.223491	-0.729915731	0.151518946	-4.817323186	1.45E-06	0.000707954
L1TD1	58654.66251	0.357808365	0.074636855	4.793990367	1.63E-06	0.00076607
TPT1	67620.52228	0.330968271	0.069583144	4.756443185	1.97E-06	0.00089024
RRP15	3193.458242	0.518129527	0.109845282	4.716902882	2.39E-06	0.001009811
L1CAM	2257.399901	-0.494765684	0.104791772	-4.721417269	2.34E-06	0.001009811
SPIRE1	1275.639216	-0.633256594	0.135221134	-4.6831185	2.83E-06	0.001153049
SLC4A7	2618.923694	-0.466726883	0.101282473	-4.608170276	4.06E-06	0.001511526
PGPEP1	1589.905881	0.654789727	0.142027929	4.610288488	4.02E-06	0.001511526
TECPR1	1039.171162	-0.669485139	0.14490898	-4.620038998	3.84E-06	0.001511526
IFRD1	2104.567022	0.588713378	0.128787773	4.57118998	4.85E-06	0.001614818
GRIN2D	1149.596411	-0.618483386	0.135083056	-4.578541547	4.68E-06	0.001614818
CEMIP2	4879.696276	0.40966349	0.089619268	4.571154158	4.85E-06	0.001614818
NAV2	4984.328062	0.441205925	0.096180739	4.587258609	4.49E-06	0.001614818
DDHD2	912.7372138	-0.814342664	0.178566376	-4.560447945	5.10E-06	0.001655809
SNX8	2369.987133	-0.517119903	0.113850358	-4.542101703	5.57E-06	0.001688494
FAM114A1	404.6350112	-0.913256813	0.200733244	-4.549604208	5.37E-06	0.001688494
TSN	6709.177892	0.512947896	0.113089231	4.535780207	5.74E-06	0.001688494
NKX1-2	3423.072549	0.432835551	0.095335618	4.540124225	5.62E-06	0.001688494
SKA3	3492.45197	0.423362577	0.09353735	4.526133972	6.01E-06	0.001727221
LINC01006	321.7391893	-1.11044055	0.246369572	-4.507214664	6.57E-06	0.001846601
TIMM23B	434.2245745	-1.039287916	0.23116186	-4.495931621	6.93E-06	0.001904965
ZNF84	2034.183299	0.477977522	0.106546342	4.486099781	7.25E-06	0.001952528
ADI1	3538.747485	0.583175763	0.130144153	4.480998557	7.43E-06	0.001958127
GTPBP1	5930.301277	-0.511694775	0.114447138	-4.471014169	7.78E-06	0.002009948
M1AP	166.223574	-1.381714723	0.309922073	-4.45826497	8.26E-06	0.002090596
GNB4	1990.387575	-0.47772522	0.107514596	-4.44335223	8.86E-06	0.002197007
AL358473.1	663.7872656	-0.733773982	0.166199639	-4.415015501	1.01E-05	0.00245728
BBS9	1172.906165	0.676549033	0.154213543	4.387092193	1.15E-05	0.002691292
NEAT1	289.2474344	-1.140883787	0.259834911	-4.390802533	1.13E-05	0.002691292
ATP11B	1314.296077	-0.568132256	0.130260403	-4.361511576	1.29E-05	0.002769646
COL1A1	5740.496312	-0.526740635	0.120500656	-4.371267776	1.24E-05	0.002769646
SRSF6	9543.466909	0.41606762	0.095329917	4.364502063	1.27E-05	0.002769646
MPZL1	3975.025826	-0.470674581	0.107779925	-4.366996731	1.26E-05	0.002769646
MT-ND1	46840.27725	0.381048935	0.087111127	4.374285457	1.22E-05	0.002769646
SC5D	5324.696422	0.397472693	0.09124912	4.355907132	1.33E-05	0.00279412
RPS27A	45400.09598	0.294725225	0.067798533	4.347073795	1.38E-05	0.00286132
MATR3	6326.492572	-0.528830095	0.121921554	-4.337461899	1.44E-05	0.002941103
FAM160B2	970.1102981	-0.631945564	0.14632979	-4.318639182	1.57E-05	0.003010908
WNK2	4729.112663	-0.370594631	0.085815179	-4.318520769	1.57E-05	0.003010908
IDH2	3124.279576	-0.448874635	0.103801847	-4.324341492	1.53E-05	0.003010908
FTX	576.2272	0.743121145	0.172057088	4.319038251	1.57E-05	0.003010908
ASAP2	1087.066103	-0.692549773	0.160728026	-4.308830216	1.64E-05	0.003098934
ADGRB2	2040.986349	-0.598688356	0.140526683	-4.260317982	2.04E-05	0.003742794
CASP3	7501.528519	0.354355105	0.083172754	4.260470971	2.04E-05	0.003742794
FAT1	6941.489241	0.546585321	0.1285086	4.253297619	2.11E-05	0.003753343
JAKMIP2-AS1	767.9058661	0.698641149	0.164246597	4.253611105	2.10E-05	0.003753343
GPR143	1053.128668	0.613139727	0.144727943	4.23649859	2.27E-05	0.003934502
ZFP36L1	6165.991688	-0.37015926	0.087346132	-4.237843745	2.26E-05	0.003934502
XIAP	1882.725059	0.46952118	0.111076382	4.227011823	2.37E-05	0.00404858
MAPK8IP3	2189.330326	-0.497258227	0.117827916	-4.22020725	2.44E-05	0.004117105
ZBTB2	1601.175124	0.528238351	0.125684973	4.202875953	2.64E-05	0.004386984
PGGHG	2946.002919	-0.432695414	0.103180732	-4.193567965	2.75E-05	0.004397436
ANKRD9	1970.873558	-0.470513071	0.112076666	-4.198135871	2.69E-05	0.004397436
AL031777.3	154.5827371	2.071351076	0.493767546	4.194992347	2.73E-05	0.004397436
TMEM87A	2288.541432	0.43835548	0.104984092	4.175446694	2.97E-05	0.004588331
BIRC6	4889.176534	0.534921017	0.12807076	4.176761461	2.96E-05	0.004588331
IGF2R	8448.903098	0.46169771	0.110567471	4.17571015	2.97E-05	0.004588331
TFCP2L1	352.4001885	-0.979995139	0.235629919	-4.159043733	3.20E-05	0.004813144
UTP20	4940.774623	0.412872753	0.099245411	4.160119324	3.18E-05	0.004813144
GSDMB	349.6814932	-0.998942753	0.240912225	-4.146500879	3.38E-05	0.005024603
EML2	753.2560032	-0.689509178	0.166676081	-4.136821389	3.52E-05	0.00518029
PRPF40B	1426.644762	-0.51230067	0.124000747	-4.131432135	3.61E-05	0.005242315
TXLNA	3101.73362	-0.4081876	0.099021367	-4.122217373	3.75E-05	0.005394542
NMNAT2	1268.381392	-0.566106571	0.137547564	-4.115714991	3.86E-05	0.005425607
STIM1	817.292148	-0.651415217	0.158239685	-4.116636206	3.84E-05	0.005425607
KCNQ2	2460.110621	-0.495496554	0.120581309	-4.109231842	3.97E-05	0.005518858
TP53I3	1853.50734	0.463452031	0.113666044	4.077312934	4.56E-05	0.006131584
MEPCE	4114.710402	0.450272117	0.110366292	4.079797443	4.51E-05	0.006131584
PRDM14	4106.006226	0.49841714	0.122106551	4.08182145	4.47E-05	0.006131584
GTF3C4	5559.889651	0.343989903	0.084522804	4.069788118	4.71E-05	0.006266362
ATP6V1G1	5882.697784	0.331382797	0.081772119	4.052515733	5.07E-05	0.006677332
HELZ	1724.820175	0.611070206	0.150909626	4.049246043	5.14E-05	0.006701496
MINK1	4512.005295	-0.396271228	0.0979407	-4.046032234	5.21E-05	0.006724789
NR4A1	871.2760712	-0.625794462	0.155353626	-4.028193483	5.62E-05	0.007182583
GDI1	4496.215432	-0.371185245	0.092223741	-4.024833969	5.70E-05	0.007213034
SMG1	6202.966147	0.41837092	0.104094568	4.019142659	5.84E-05	0.007316324
JAZF1	896.2003021	-0.611284215	0.152209584	-4.016069156	5.92E-05	0.007318133
CDK12	5865.260536	0.347892803	0.086659893	4.014461498	5.96E-05	0.007318133
KDM7A	865.6474802	-0.635965318	0.158539755	-4.011393359	6.04E-05	0.007342621
SPTSSB	392.6867024	-1.092733757	0.272573487	-4.008951012	6.10E-05	0.007348311
RIPK1	1436.56356	0.566351096	0.14142202	4.004688219	6.21E-05	0.007366565
PAK1	10245.60413	-0.303821315	0.075881232	-4.003905911	6.23E-05	0.007366565
DCLK1	3008.368233	0.417905354	0.104513292	3.998585681	6.37E-05	0.007462025
BLOC1S2	2014.601961	0.544672788	0.136288244	3.996476678	6.43E-05	0.007462025
ECHDC1	3504.036509	0.400065691	0.10038356	3.985370637	6.74E-05	0.007643282
AKT3	896.5388146	-0.622397604	0.156293585	-3.982233846	6.83E-05	0.007643282
SNHG29	20630.0423	0.289393466	0.072581159	3.987170638	6.69E-05	0.007643282
FOXO4	3189.225551	0.455349685	0.114316096	3.98325085	6.80E-05	0.007643282
TRRAP	6779.064502	0.435014869	0.109799287	3.961909784	7.44E-05	0.008202937
AC008012.1	952.6363525	0.578967186	0.146158626	3.961224885	7.46E-05	0.008202937
DNAJA1	18062.61879	0.325526411	0.082613239	3.940366136	8.14E-05	0.00887286
SPPL2B	2220.099283	-0.425233484	0.10815223	-3.931805032	8.43E-05	0.009116336
UBR4	10121.36485	0.394521016	0.100719829	3.917014336	8.97E-05	0.009611803
ATP6V0B	3583.151294	0.385619604	0.099052251	3.893092783	9.90E-05	0.010434363
NSD1	12390.27512	0.338772188	0.087003111	3.893793947	9.87E-05	0.010434363
NSD2	8258.404761	-0.401983646	0.103503963	-3.883751262	0.000102857	0.010582475
VEGFA	1868.229452	-0.447455427	0.115214383	-3.883676799	0.000102889	0.010582475
FGFR4	3708.055097	-0.357063477	0.09186217	-3.886947973	0.000101513	0.010582475
VPS13D	2317.673071	0.483183879	0.12448132	3.8815774	0.000103781	0.010588184
BTBD2	5775.192925	-0.338185617	0.08724079	-3.876462122	0.000105986	0.010726661
LCORL	658.6996266	-0.950981337	0.245500061	-3.873650108	0.000107217	0.010765129
RBM3	13116.2434	0.345530394	0.089407865	3.864653209	0.000111247	0.011081792
ARID1A	9011.601794	0.344697554	0.089498202	3.851446678	0.000117422	0.01159115
ZEB1-AS1	149.7641335	-1.415492645	0.367675289	-3.849844379	0.000118193	0.01159115
CCHCR1	951.0165575	-0.594193688	0.154753168	-3.839622135	0.000123224	0.011991573
DDX28	1478.423367	0.564397968	0.147143372	3.835700915	0.000125207	0.011999924
AC104257.1	726.8593861	0.783599623	0.204197555	3.837458408	0.000124314	0.011999924
ERBB3	5471.94021	0.33330999	0.087013428	3.830558083	0.000127853	0.012070654
TBC1D1	5920.20931	-0.390859352	0.102002846	-3.831847503	0.000127185	0.012070654
TNRC6B	2428.71485	0.386817876	0.101382922	3.815414563	0.000135954	0.012643322
EEF1B2	23175.8124	0.292204536	0.076656366	3.811875677	0.000137916	0.012643322
ANTXR2	374.6189393	-1.012542345	0.265458811	-3.814310565	0.000136564	0.012643322
H1FX	9220.680532	-0.369534192	0.096937138	-3.812101329	0.00013779	0.012643322
BEND3	3161.869371	0.453954526	0.119220628	3.80768442	0.000140274	0.012766964
ATP6V0E1	2302.663258	0.392609138	0.103344267	3.79904131	0.000145257	0.013126034
PATZ1	6317.469551	0.396781815	0.104512408	3.796504367	0.000146751	0.013166979
DIP2B	2644.500658	0.383158924	0.101226755	3.785154662	0.000153613	0.013685621
SPIDR	2130.524367	-0.456016061	0.120554972	-3.782640004	0.000155174	0.013727995
CCNY	2944.473049	-0.453948774	0.12018855	-3.776971879	0.000158747	0.013946554
LINC01356	536.6226154	0.828101266	0.219538377	3.772011424	0.000161937	0.01412871
MT-ND6	670.4438834	0.698650211	0.185864481	3.758922672	0.000170647	0.014786642
CORO7	1355.360086	-0.491618467	0.131058481	-3.751138133	0.000176034	0.015149674
AKT1	5479.379438	-0.365890985	0.097941545	-3.735809803	0.000187112	0.015994288
CCDC88B	648.743103	-0.620847513	0.166336278	-3.7324841	0.000189601	0.016098242
CD164	4548.293673	0.334835993	0.090183354	3.712835862	0.00020495	0.017285467
MAPK13	524.9765241	-0.683313586	0.184257239	-3.708476203	0.00020851	0.017469293
CNPY2	4562.405612	0.357873541	0.096547919	3.706693487	0.000209983	0.017476926
SFPQ	29331.02066	0.259616753	0.070326626	3.691585495	0.00022286	0.018307842
C1orf50	413.8126289	-0.932107889	0.252468105	-3.691982751	0.000222513	0.018307842
PPP1R9B	859.5738737	-0.762663738	0.206779628	-3.688292431	0.000225764	0.01842672
BCLAF1	12836.09777	0.282285555	0.076580675	3.686119981	0.000227699	0.018465516
SMARCAD1	4894.637542	0.354365063	0.096192438	3.683918087	0.000229676	0.01850721
LAPTM4B	31453.99571	0.249055769	0.067824806	3.672045452	0.000240617	0.018919708
ATP8A1	757.9200956	-0.600589152	0.163564696	-3.671875212	0.000240777	0.018919708
RPLP2	26822.92841	0.286643255	0.078021106	3.67391938	0.000238858	0.018919708
ARHGEF25	418.5026083	-0.890146467	0.242162573	-3.675821813	0.000237085	0.018919708
DDX5	29744.61593	0.306255447	0.083442855	3.670241728	0.000242321	0.018923491
VARS2	1701.034264	-0.420735489	0.114775744	-3.665717815	0.000246646	0.019143041
RPS12	43318.69219	0.257445644	0.07042349	3.655678583	0.000256503	0.019786671
EIF4A2	18005.03139	-0.317184011	0.086902672	-3.649876406	0.000262367	0.019875442
SRR	183.6597411	-1.20621237	0.330404576	-3.650713272	0.000261513	0.019875442
AC015813.2	334.4517516	-0.817093346	0.22383848	-3.650370335	0.000261862	0.019875442
SEPTIN5	785.6028667	-0.602848579	0.165404745	-3.644687345	0.000267717	0.020160051
SERPINF1	2916.980109	0.381550642	0.104810127	3.640398642	0.000272216	0.020376764
VASH2	9362.089939	-0.285617731	0.078490356	-3.638889469	0.000273816	0.020376764
RAB18	2466.995836	-0.421574386	0.11590854	-3.637129634	0.000275693	0.02039646
PHACTR2	3080.279062	0.450547632	0.124019467	3.632878321	0.000280277	0.02061504
ANK2	2341.246458	0.606457502	0.167218323	3.626740719	0.000287021	0.020989051
KAT7	13693.1342	0.296854959	0.082056904	3.617671929	0.000297265	0.021613206
PCNT	3072.544404	0.383986747	0.106394216	3.609094184	0.000307268	0.022086637
ATG16L2	340.16433	-0.806787598	0.223524674	-3.609389436	0.000306919	0.022086637
HECW1	277.8772013	0.857916252	0.238269499	3.600612981	0.000317468	0.022189423
GJA1	39195.11018	0.30379819	0.084330738	3.602460933	0.000315219	0.022189423
PKN3	1169.849999	-0.599086814	0.166151019	-3.605676432	0.000311341	0.022189423
ERCC4	470.8862092	-0.806263593	0.223854075	-3.601737402	0.000316098	0.022189423
HIST2H2BD	321.1061815	-0.933708488	0.259291027	-3.601005784	0.000316989	0.022189423
ECHDC3	740.7889334	-0.607785754	0.168994327	-3.596486143	0.000322545	0.022376146
FAU	13512.34617	0.26578583	0.073920273	3.595574277	0.000323677	0.022376146
PAN2	1307.949919	-0.459692721	0.128373327	-3.580905238	0.000342406	0.023342032
RANBP2	12424.01437	0.288259598	0.080510074	3.58041652	0.000343047	0.023342032
RBM4	9638.481968	0.273927111	0.076539234	3.578911061	0.000345029	0.023342032
JAG2	761.4314085	-0.561263504	0.156807396	-3.579317799	0.000344492	0.023342032
HSPA8	132830.9566	0.277840478	0.077769455	3.572617015	0.000353431	0.023783306
MACF1	14470.82068	0.270858314	0.075995699	3.564126893	0.000365069	0.024436466
NAA40	2947.518404	0.3448038	0.097101552	3.550960766	0.000383828	0.024524259
PRRC2C	13102.71557	0.26332113	0.074066259	3.55521037	0.000377677	0.024524259
FRAS1	8565.571609	0.433383717	0.121944105	3.553953815	0.000379486	0.024524259
FKBP10	8543.8213	-0.283229719	0.079744173	-3.551729362	0.000382708	0.024524259
ARMT1	4801.840719	0.328074585	0.092163024	3.559720292	0.00037125	0.024524259
ASMTL	2784.004248	-0.490249515	0.137822885	-3.55709806	0.000374974	0.024524259
RPS27	29770.08259	0.252497558	0.070986076	3.557001184	0.000375112	0.024524259
DNAJC9	3474.542908	0.379238478	0.106750475	3.552569466	0.000381488	0.024524259
LINC02700	335.554794	0.833705823	0.234151353	3.560542416	0.00037009	0.024524259
COL5A2	2556.642612	-0.415998464	0.117853624	-3.529789331	0.000415891	0.026439362
ZFP36L2	6366.912775	0.369249984	0.104680287	3.527407052	0.000419651	0.026545029
COMMD10	1705.104799	0.406500086	0.115368529	3.523491974	0.0004259	0.026806273
ANKRD13B	1514.979791	-0.446879182	0.1269302	-3.520668695	0.00043046	0.026959161
C1RL	516.2881752	-0.811984106	0.230749149	-3.518904014	0.000433333	0.027005427
STX16	3096.701649	-0.413212301	0.117943616	-3.50347324	0.000459233	0.02820269
FEM1A	2989.297437	0.342212904	0.097612258	3.505839448	0.00045517	0.02820269
BUB1B	10641.58169	-0.306365362	0.087431836	-3.504048116	0.000458243	0.02820269
PLXNA3	755.6886937	-0.564867022	0.161363929	-3.500578007	0.00046425	0.02824541
KLHL36	1752.795705	-0.414080211	0.118291878	-3.500495692	0.000464394	0.02824541
RACGAP1	3425.632908	-0.37070352	0.106127384	-3.493005357	0.000477617	0.028910678
PAQR8	735.1822292	-0.678379477	0.194285584	-3.491661406	0.000480026	0.028918158
CPNE2	1523.042565	-0.421120063	0.120697053	-3.489066668	0.00048471	0.029036826
KLKB1	550.5340092	0.671365021	0.19247664	3.488033781	0.000486587	0.029036826
FLYWCH1	1576.057301	-0.411025067	0.118008864	-3.483001632	0.000495825	0.02910691
KLHL5	1313.584514	-0.437641271	0.125672768	-3.482387451	0.000496964	0.02910691
DROSHA	6443.441308	-0.302121135	0.086749589	-3.482680888	0.00049642	0.02910691
SLC19A3	311.7005373	-0.834500113	0.239541915	-3.483733169	0.000494472	0.02910691
PHIP	4383.998087	0.341903226	0.098332713	3.477003893	0.00050705	0.029560808
ZNF862	158.0814822	-1.179293931	0.339523727	-3.473377085	0.000513953	0.02968957
BMT2	215.8506508	-0.94858671	0.273092042	-3.4735055	0.000513707	0.02968957
AMFR	1582.364896	-0.436894943	0.125884931	-3.470589693	0.000519317	0.029863081
HERC1	2697.599306	-0.442753622	0.127723982	-3.466487761	0.000527306	0.030055826
OTX2	2357.37085	0.608871987	0.175648172	3.466429398	0.00052742	0.030055826
RPS20	44345.61404	0.231735562	0.066925142	3.462608462	0.000534966	0.030079369
HMMR	4322.619346	-0.322909519	0.093234853	-3.463399229	0.000533396	0.030079369
ILF3-DT	1486.334841	-0.41435097	0.119638627	-3.463354446	0.000533485	0.030079369
STXBP1	2955.785218	-0.414907915	0.120010885	-3.457252346	0.000545714	0.030547887
TIMM22	2418.017245	0.38120179	0.110342761	3.454705932	0.000550893	0.030701989
PCGF3	2508.720737	-0.36509107	0.105786906	-3.451193368	0.000558114	0.030920316
ZNF566	553.461031	0.725806002	0.210352472	3.450427718	0.000559699	0.030920316
GPRC5B	9943.018883	0.310912328	0.090146317	3.448974285	0.00056272	0.030952062
HCFC1	9847.900341	0.308029107	0.089406857	3.445251469	0.000570528	0.031065765
TAPBP	1177.037553	-0.624256619	0.181233805	-3.444482229	0.000572154	0.031065765
PRKDC	26246.594	0.35619896	0.103371722	3.445806576	0.000569358	0.031065765
SPIB	907.868598	0.823306852	0.239130844	3.442913666	0.000575483	0.031112972
TRIAP1	2488.628927	0.426112707	0.123875532	3.439845634	0.000582046	0.031213045
PDE4B	729.7465861	0.612129658	0.177958004	3.439742219	0.000582268	0.031213045
SNHG18	310.9794431	-1.005431268	0.292636685	-3.435766327	0.00059088	0.031541045
RIF1	7193.0023	0.34614677	0.100918646	3.429958531	0.000603674	0.031959419
ABHD10	1117.891873	-0.473413027	0.138024714	-3.429914919	0.000603771	0.031959419
USP3	591.9954473	-0.730651335	0.213145267	-3.427950076	0.000608157	0.032057491
ANKRD28	3548.788371	0.31301061	0.091351083	3.426457568	0.000611509	0.032100432
SULF1	578.2283733	-0.917573787	0.268201084	-3.421215802	0.000623418	0.032590358
TAF1B	914.9454955	0.525544071	0.154032506	3.411903653	0.000645109	0.033585495
RAI14	5987.947399	-0.275386454	0.080772554	-3.409406272	0.000651044	0.033755587
DPYSL2	7420.706642	-0.268803231	0.078899786	-3.406894317	0.000657066	0.033860401
AJAP1	986.203438	0.49824997	0.146271671	3.406332661	0.000658419	0.033860401
ZNF638	6827.321497	0.280431315	0.082409112	3.402916358	0.000666707	0.034147808
MRPS7	5354.884498	0.310747741	0.091385434	3.400407776	0.000672854	0.034185862
ZSWIM3	400.9170162	0.706439855	0.207745382	3.400508106	0.000672607	0.034185862
SETD2	4047.191843	0.340260742	0.100097666	3.399287488	0.000675617	0.034188903
NEU1	2788.96734	0.347948867	0.102393984	3.398137799	0.000678462	0.034196125
IMPDH1	2656.778564	-0.349354991	0.102867652	-3.396159881	0.000683384	0.034307519
STIL	2588.758023	0.334821313	0.098671313	3.393299439	0.000690561	0.034408337
GPANK1	1540.320186	0.403984171	0.119057271	3.393191935	0.000690832	0.034408337
CCAR1	7553.481129	0.288700031	0.085153008	3.39036797	0.000697989	0.034628449
ATP6V1D	2907.052021	0.333263595	0.09839278	3.387073681	0.000706424	0.034910045
SLC9A5	253.7570074	-1.079278502	0.319460289	-3.378443388	0.000728974	0.035745175
DDX52	3331.052647	0.336983014	0.099725311	3.379112172	0.000727203	0.035745175
HIST1H2BK	833.5206403	0.59518751	0.17634036	3.375219995	0.000737567	0.036026875
NETO2	2107.508158	0.413286943	0.12253139	3.372906675	0.000743792	0.036052518
SPG7	4561.36036	-0.365053677	0.108221374	-3.373212379	0.000742966	0.036052518
VAT1L	4688.433104	0.296027598	0.087837863	3.370159377	0.000751247	0.036274917
ZWINT	5057.869581	0.315638001	0.09369384	3.368823414	0.000754898	0.036279649
FAM219B	1977.133821	-0.395008136	0.117318059	-3.366984938	0.000759948	0.036279649
SRSF10	8829.686402	0.268678667	0.07978737	3.367433532	0.000758713	0.036279649
IVNS1ABP	12181.31912	-0.245530075	0.07297056	-3.364782665	0.00076604	0.036432965
FRAT2	5325.106563	0.397969123	0.118374489	3.361950071	0.000773941	0.036625016
TMX2	4351.38471	0.32074194	0.095423029	3.361263437	0.000775868	0.036625016
GAB2	948.2722988	-0.623363593	0.185722769	-3.356419876	0.000789586	0.036889336
RPL10	59068.0198	0.221294086	0.065903226	3.357864232	0.000785472	0.036889336
UPF2	2952.214178	0.322957781	0.096227226	3.356199651	0.000790215	0.036889336
RAB11FIP5	1195.068023	-0.446881695	0.133192733	-3.355150721	0.000793218	0.036893364
2-Mar	339.1569411	-0.734102655	0.219174426	-3.349399232	0.00080987	0.037529914
CBLC	420.0611215	-0.789933971	0.236223264	-3.344014293	0.000825755	0.038126366
DNPEP	2606.488268	-0.3430769	0.102660178	-3.341869313	0.000832162	0.038282492
ZMPSTE24	2937.541277	0.323503951	0.09698744	3.335524166	0.000851388	0.039025014
KLHL26	776.8634434	-0.591215432	0.177532771	-3.330176338	0.00086791	0.039638734
FLNB	15179.38624	0.279072693	0.083978032	3.323163039	0.000890029	0.040213408
ZNF385A	722.9368492	-0.620115425	0.186496707	-3.325074399	0.000883949	0.040213408
RN7SL1	1479.338791	-0.543372906	0.163488678	-3.323611849	0.000888598	0.040213408
WDR44	1206.835369	0.45864665	0.13814475	3.320044016	0.000900033	0.040520683
BAIAP2L1	1856.944862	-0.386882358	0.116595819	-3.318149498	0.00090616	0.040548232
RINL	531.6660068	-0.606072577	0.182668969	-3.317873743	0.000907055	0.040548232
NFATC4	1685.438177	-0.608674993	0.183880026	-3.310174605	0.000932378	0.0406459
TTC1	4534.379977	0.32155853	0.097277435	3.305581936	0.000947794	0.0406459
STAG1	2059.358846	0.392559298	0.118732413	3.306252164	0.00094553	0.0406459
FKBP9	471.2175283	-0.645995532	0.195309027	-3.307555939	0.000941139	0.0406459
HERC2	8918.464207	0.367693082	0.111172654	3.307405816	0.000941644	0.0406459
ACSS2	1031.174024	-0.510113754	0.153959455	-3.313299298	0.000922023	0.0406459
FBH1	2427.093709	-0.344769588	0.104231771	-3.307720731	0.000940586	0.0406459
DNAJB12	1622.696994	0.380288981	0.114900088	3.309736214	0.000933839	0.0406459
TMSB4Y	163.6418152	1.049249121	0.317026172	3.309660885	0.000934091	0.0406459
RPL27A	48166.79539	0.222659964	0.067159605	3.315385272	0.000915169	0.0406459
DCTN5	5351.374703	0.297734326	0.090035375	3.306859404	0.000943482	0.0406459
SLC43A2	1048.209959	0.572206278	0.172867455	3.310086782	0.00093267	0.0406459
GRAMD4	1257.790427	-0.416337502	0.12612413	-3.301013856	0.000963361	0.040939601
RIMS3	2562.551533	-0.505472302	0.153176821	-3.299926839	0.0009671	0.040939601
WWC2	6514.842057	-0.269987579	0.081861683	-3.298094661	0.000973433	0.040939601
HPGD	367.0119458	1.082560146	0.328211887	3.298357523	0.000972522	0.040939601
CHMP6	1073.001168	0.478638615	0.145133738	3.29791419	0.000974059	0.040939601
DDI2	4270.722688	0.285749347	0.086632558	3.298405964	0.000972354	0.040939601
SDHAF4	424.4260188	-0.659153856	0.20012122	-3.293772929	0.000988523	0.041273291
COPS2	4380.001874	0.290667698	0.088241564	3.293999842	0.000987726	0.041273291
PEAK1	2761.752009	0.329686056	0.100200659	3.290258354	0.001000954	0.041654846
SMPDL3B	2931.899691	0.322567395	0.098263543	3.282676198	0.001028267	0.042511785
GDF3	1310.913826	0.496320657	0.151184099	3.282889284	0.00102749	0.042511785
NME4	10411.19846	-0.246488865	0.075133822	-3.280664521	0.001035628	0.042676663
ZNF321P	166.7993181	-1.511475288	0.461006756	-3.278640209	0.001043085	0.042844391
ATAD3B	4199.049925	0.458083426	0.139818	3.276283634	0.001051829	0.043063705
LINC01128	445.2610923	-0.732708178	0.22376394	-3.274469409	0.001058606	0.043201369
H6PD	660.628666	-0.646759545	0.198047492	-3.265679042	0.001092019	0.043654475
HUWE1	19336.34188	0.326523114	0.100060168	3.263267694	0.001101354	0.043654475
LIMK1	7549.765674	-0.264023183	0.08092263	-3.262661913	0.001103711	0.043654475
CEP250	2251.332075	-0.365243359	0.111845007	-3.265620593	0.001092245	0.043654475
SETD1B	1621.722604	0.401173721	0.122756758	3.268037765	0.001082959	0.043654475
RPL9	31852.11267	0.222629502	0.068256755	3.261647907	0.001107666	0.043654475
ORC5	1376.259074	0.42214394	0.129347909	3.263631721	0.00109994	0.043654475
ABCA1	1826.426913	0.572438481	0.175455011	3.262594086	0.001103975	0.043654475
RIMKLA	303.4476151	-1.021815118	0.313233051	-3.262156134	0.001105682	0.043654475
ZNF252P	1061.888119	0.445909532	0.136387902	3.269421436	0.001077677	0.043654475
AP5Z1	1212.078518	0.524447468	0.160389184	3.269843103	0.001076072	0.043654475
MAP4	16321.41794	-0.256784266	0.078787465	-3.259202025	0.001117261	0.043811477
GRIK5	2033.351677	-0.432774333	0.132798967	-3.258868209	0.001118576	0.043811477
EZH1	927.9433124	-0.5493244	0.168624795	-3.257672748	0.001123299	0.043860652
AC126755.1	1243.946802	-0.424106424	0.130256625	-3.255929768	0.001130217	0.043995003
HDAC1	5762.021916	-0.317538963	0.097642009	-3.252073234	0.001145665	0.044459533
HIST1H2BD	410.2587167	0.910851465	0.280203342	3.250680235	0.001151293	0.044541295
OLMALINC	1260.683272	-0.470262454	0.144833026	-3.246928312	0.001166578	0.044995044
UTP14A	2480.351293	0.456701267	0.140801153	3.243590397	0.001180333	0.045387231
TOMM22	5425.865684	0.284778776	0.088026132	3.235161745	0.001215738	0.046326224
DNPH1	1497.511557	-0.439690933	0.135882924	-3.235807124	0.001212993	0.046326224
RPA2	3131.76131	0.315310338	0.097434402	3.236129436	0.001211624	0.046326224
RPSA	105034.1037	0.21030852	0.065107674	3.230164869	0.001237189	0.046958377
AL591030.1	554.1571196	0.586062973	0.181467626	3.229573145	0.001239752	0.046958377
TUBB6	9913.067506	0.336361519	0.104178436	3.228705788	0.001243518	0.046960419
PRRG3	301.1700368	-1.116946536	0.346378621	-3.22464052	0.001261309	0.047349629
RPS27L	2265.363837	0.399532315	0.123867335	3.225485682	0.001257591	0.047349629
RPS24	36829.93024	0.217512153	0.067483041	3.223212068	0.001267617	0.047445617
B3GALT6	1489.530891	0.408426221	0.126926731	3.217810921	0.001291729	0.048205512
PAXIP1-AS1	415.2569414	-0.662299412	0.206034939	-3.214500487	0.001306717	0.0486214
PHF23	4084.280419	0.280879204	0.087455112	3.211695646	0.001319541	0.04895458
APOE	31791.27757	0.267132933	0.083214492	3.210173191	0.00132655	0.049070721
P3H3	2012.16941	-0.395856557	0.123416976	-3.207472499	0.001339069	0.049120247
PSPC1	5529.461592	0.339225153	0.105763847	3.207382884	0.001339486	0.049120247
SH3D21	649.253027	-0.542972124	0.169288797	-3.207371861	0.001339537	0.049120247
EIF3J	5241.987681	0.296249846	0.092406863	3.205929036	0.001346272	0.049224524
RHNO1	2537.643449	-0.355695887	0.111102649	-3.201506806	0.001367108	0.049842332
