## Supplemental Table 4 for "Apurinic/apyrimidinic endodeoxyribonuclease 2 (*APEX2*/APE2) is required for efficient expression of *TERT* in human embryonic stem cells"

results.Geneset.Type	results.Geneset.ID	results.Description	results.P.value	FDR	results.Effect	results.Odds.Ratio	results.Status	results.N.Geneset.Genes	results.N.Geneset.Peak.Genes	results.Geneset.Avg.Gene.Length	results.N.repeat.set
Alu.2	APE2_KD_Down_DEG_0.05	APE2_KD_Down_DEG_0.05	0.000715037	0.017518404	-0.207296156	0.812778905	depleted	153	150	112851.0523	1181622
ERV1.2	APE2_KD_Down_DEG_0.05	APE2_KD_Down_DEG_0.05	0.001759492	0.028738361	-0.466785511	0.627014564	depleted	153	96	112851.0523	181953
L2.1	APE2_KD_Down_DEG_0.05	APE2_KD_Down_DEG_0.05	0.00235101	0.028799871	0.214295726	1.238989001	enriched	153	147	112851.0523	464590
MIR.1	APE2_KD_Down_DEG_0.05	APE2_KD_Down_DEG_0.05	0.004250571	0.041655597	0.215971553	1.241067073	enriched	153	144	112851.0523	589933
PiggyBac.2	APE2_KD_Down_DEG_0.05	APE2_KD_Down_DEG_0.05	0.000540416	0.017518404	-1.997417562	0.13568523	depleted	153	3	112851.0523	2151
Alu.1	APE2_KD_UP_DEG_0.05	APE2_KD_UP_DEG_0.05	0.000715037	0.017518404	0.207296156	1.230346893	enriched	174	169	145924.2586	1181622
ERV1.1	APE2_KD_UP_DEG_0.05	APE2_KD_UP_DEG_0.05	0.001759492	0.028738361	0.466785511	1.594859287	enriched	174	116	145924.2586	181953
L2.2	APE2_KD_UP_DEG_0.05	APE2_KD_UP_DEG_0.05	0.00235101	0.028799871	-0.214295726	0.807109667	depleted	174	152	145924.2586	464590
MIR.2	APE2_KD_UP_DEG_0.05	APE2_KD_UP_DEG_0.05	0.004250571	0.041655597	-0.215971553	0.805758223	depleted	174	158	145924.2586	589933
PiggyBac.1	APE2_KD_UP_DEG_0.05	APE2_KD_UP_DEG_0.05	0.000540416	0.017518404	1.997417562	7.369998939	enriched	174	20	145924.2586	2151
